# *Song Torrent*: A modular, open-source 96-chamber audio and video recording apparatus with optogenetic activation and inactivation capabilities for *Drosophila*

**DOI:** 10.1101/2024.01.09.574712

**Authors:** Steve Sawtelle, Lakshmi Narayan, Yun Ding, Elizabeth Kim, Emily L. Behrman, Joshua L. Lillvis, Takashi Kawase, David L. Stern

## Abstract

**Background:**

- Many *Drosophila* species use acoustic communication during courtship and studies of these communication systems have provided insight into neurobiology, behavioral ecology, ethology, and evolution.
- Recording *Drosophila* courtship sounds and associated behavior is challenging, especially at high throughput, and previously designed devices are relatively expensive and complex to assemble.

**Results:**

- We present construction plans for a modular system utilizing mostly off-the-shelf, relatively inexpensive components that provides simultaneous high-resolution audio and video recording of 96 isolated or paired *Drosophila* individuals.
- We provide open-source control software to record audio and video.
- We designed high intensity LED arrays that can be used to perform optogenetic activation and inactivation of labelled neurons.
- The basic design can be modified to facilitate novel study designs or to record insects larger than *Drosophila*.
- Fewer than 96 microphones can be used in the system if the full array is not required or to reduce costs.

**Implications:**

- Our hardware design and software provide an improved platform for reliable and comparatively inexpensive high-throughput recording of *Drosophila* courtship acoustic and visual behavior and perhaps for recording acoustic signals of other small animals.
