## Supplementary material for "*Song Torrent*: A modular, open-source 96-chamber audio and video recording apparatus with optogenetic activation and inactivation capabilities for *Drosophila*": Parts List for Song Torrent

### Sheet: Top Level
Top level	Fly Courtship 96 Channel Recording Rig
Quantity	Function	Item	Manufacturer	Man. Part Number	Vendor	Vendor Part Number	Cost	Total Cost	Notes
1	Breadboard	Aluminum Breadboard 12" x 18" x 1/2", 1/4"-20 Taps	Thorlabs	MB1218	(same)	(same)	188	188
4	backplane to breadboard bracket	Slim Right-Angle Bracket with Counterbored Slots	Thorlabs	AB90H	(same)	(same)	27.04	108.16
1 pack	Fasten bracketss to breadboard	Black-oxide stainless steel screw 1/4-20 x 5/8			McMaster-Carr	96006A705	8.05	8.05	pkg of 25 - need 4
1 pack	Fasten backplane and board supports to brackets	Nylon Socket Head Screws, black, 1/4"-20 Thread Size, 7/8" Long			McMaster-Carr	95868A745	9.57	9.57	pkg of 100, need 4
1 pack	Fasteners for nylon screws	Nylon Hex Nut, 1/4"-20 Thread Size			McMaster-Carr	95868A743	9.65	9.75	pkg of 100 need 4
1	Camera Support Post	T-Slotted Framing, Quad Rail, Black 2" High x 2" Wide, Solid			McMaster-Carr	47065T678	59.62
1	Camera Post Brackets	T-Slotted Framing, Black Open Gusset Corner Bracket for 2" High Rail, 2" Long			McMaster-Carr	3136N183	25.34
1	Camera Mounting Bar	T-Slotted Framing, Double Six Slot Rail, Black, 2" High x 1" Wide, Solid			McMaster-Carr	47065T495	17.24		12" length
1 set	Chamber supports	MicrophoneChamberSupports_J007968.dxf	Janelia	J007968	McMaster-Carr	8505K741	7.71	0	Laser cut from 1/8" acrylic
1	Battery Box	BatteryBox_J007969.stl	Janelia	J007969			0	0	3D print
1	Battery Holder	BATT HOLDER AA 3 CELL WIRE LEADS	Keystone Electronics	2465CN	Digi-Key	36-2465CN-ND	2.2	2.2
1	Charger with 4 batteries	BATT CHARGER WALL MT 300MA/150MA	Energizer Battery Company	CHVCMWB-4	Digi-Key	N732-ND	18.46	18.46
8	Batteries	BATTERY NIMH 1.2V 2.3AH AA 1=8PK	Energizer Battery Company	NH15BP-8	Digi-Key	N730-ND	3.98	31.84	optional, gives 4 changes of batteries
1	FPGA Board	XC7A15T Xilinx Artix-7, 32 Mb SPI flash	Opal Kelly	XEM7001	(same)	(same)	199.95	199.95
1	Power Supply	AC/DC WALL MNT ADAPTER 6V 200MA	Triad Magnetics	WDU6-200	Digi-Key	237-2322-ND	8.38	8.38
1	Headers for FPGA board	Female header connectors for XEM3/6/7001	Opal Kelly	Female header connectors for XEM3/6/7001	(same)	(same)	10	10	Solder to bottom of XEM7001
3	Fly Chamber Assembly	FLY CHAMBER ASSEMBLY TAB							3 pieces
1	Backplane interconnection board	BACKPLANE PCB ASSEMBLY TAB		12_BCKPLN_FPGA_J007922REVA				100
12	Microphone Amplifiers/Converters	MICROPHONE PCB ASSEMBLY TAB		8MIC_ximpedance_J007901A				3500	12 pieces
2	Camera Assemblies	CAMERA ASSEMBLY TAB
	Opal Kelley FPGA Drivers		Opal Kelly	FrontPanelUSB-DriverOnly-5.3.0.exe				0
	Fly Song Software		Janelia	FlySong.zip				0
	RGB_IR Lighting	RGB_IR LIGHTING TAB							optional if optogenic and/or IR lighting is needed
	TOTAL							4194.36

### Sheet: Camera Assembly
Camera Assembly
Quantity	Value	Device	Manufacturer	Manufacturer PN	Vendor	Vendor PN	$ea	$Total	Notes
2	Blackfly S Monochrome	Camera	FLIR	BFS-U3-200S6M-C	Edmund Optics	11-521	850	1700
2	50mm 1" Sensor Format C-Mount	Lens			Edmund Optics	63-248	595	1190
2	Type-A to Micro-B, USB 3.1 Locking Cable, 3m	USB Cable			Edmund Optics	86-770	52	104
2	Blackfly S/Blackfly 6-pin GPIO Hirose Connector Cable, 1m	Trigger Cable			Edmund Optics	88-064	67	134
2	5.9" (149.86mm) BNC, Male Plug To Wire Lead Test Lead 500VAC	BNC Assembly	Pomona	4970	Digi-Key	501-1031-ND	15.19	30.38
	Trigger Cable Assembly Instructions		Janelia	TriggerCable.sch					Instructions to wire cable

### Sheet: RGB-IR Lighting
Quantity	Value	Device	Manufacturer	Manufacturer Part Number	Notes		$ea	$Total	DNI	Substitutions Allowed	Substitute Manufacturer	Substitute Part Number
2	7x7 RGB-IR LED Board
2	12" x 12" Breadboard		Thorlabs	MB12	MBC12 if active cooling needed
2	Diffuser		ePlastics	2447 White
4	Locking Pivot		McMaster-Carr	47065T381
4	Vertical Post		McMaster-Carr	47065T495	Cut to 5" length
4	Right Angle Bracket		McMaster-Carr	47065T749
1	Cross Beam		McMaster-Carr	47065T495	Cut to 14" length
1	Camera Beam		McMaster-Carr	47065T495
1	Camera Bar		McMaster-Carr	47065T495
1	Camera Beam Bracket		McMaster-Carr	3136N183
2	Mirrors		McMaster-Carr	3052K19
2	Front Miror Support		McMaster-Carr	47065T495	Cut to 3" length

### Sheet: Fly Chamber Assembly
Fly Chamber Assembly
Quantity	Function	Item	Manufacturer	Man. Part Number	Vendor	Vendor Part Number	Cost	Total Cost	Notes	Manufacturing File
3	Fly Chambers (4x8)	Fly Chamber Base, 32 chambers	Janelia	Chamber_4x8_J007977					3D Print	Chamber_4x8_J007977.STL
12	Chamber -moving half	Fly Chamber Sliding part, 8 chambers	Janelia	ChamberSlide_J007974					3D Print	ChamberSlide_J007974.STL
2	Loading Slide	Fly Chamber Fly loader	Janelia	Loader_J007975	McMaster-Carr	8560K171 (raw material)	5.61		laser cut, 1/16" clear acrylic	Loader_J007975.dxf
12	Run Slide	Fly Chamber Run Slide cover	Janelia	RunSlide_J007976	McMaster-Carr	8560K171 (raw material)	5.61		laser cut, 1/16" clear acrylic	RunSlide_J007976.dxf
1	Plastic Mesh	Moisture-Resistant Plastic Mesh, 34 x 34 Mesh Size, 53" Wide			McMaster-Carr	9218T68	20.21		heat melt to bottom of chamber body

### Sheet: Backplane Assembly
Backplane	12_BCKPLN_FPGA_J007922REVA
Quantity	Value	Device	Designators	Manufacturer	Manufacturer Part Number	Vendor	Vendor Part Number	$ea	$Total	DNI	Substitutions Allowed	Substitute Manufacturer	Substitute Part Number
1		CONN BANANA JACK SOLDER GREEN	P13	Cal Test Electronics	CT3151-5	Digi-Key	BKCT3151-5-ND	2.05	2.05		yes
1		CONN HEADER R/A 3POS 2MM	J1	Keystone Electronics	977	Digi-Key	36-977-ND	1.22	1.22		yes
1	header	CONN HEADER VERT 4POS 2.54MM	JP1	Wurth Electronics Inc.	61300411121	Digi-Key	732-5317-ND	0.18	0.18		yes
1		CONN PWR JACK 2X5.5MM SOLDER	J2	CUI Inc.	PJ-002AH-SMT-TR	Digi-Key	CP-002AHPJCT-ND	1.44	1.44		yes
10	0.1	CAPS0603S	C1 C2 C3 C4 C5 C6 C7 C8 C11 C12	KEMET	C0603C104K5RACTU	DigiKey	399-5089-1-ND	0.21	2.1		yes
2	2G240	IC BUFFER INVERT 5.5V SM8	U7 U8	Texas Instruments	SN74LVC2G240DCTR	Digi-Key	296-15588-1-ND	0.72	1.44		yes
2	10	CAP CER 10UF 16V X7R 1210	C9 C10	KEMET	C1210C106K4RACTU	Digi-Key	399-8225-1-ND	0.65	1.3		yes
8	49.9	RES 49.9 OHM 1% 1/8W 0805	R3 R4 R6 R7 R8 R9 R10 R11	Stackpole Electronics Inc	RMCF0805FT49R9	Digi-Key	RMCF0805FT49R9CT-ND	0.1	0.8		yes
3	74LVC1G17DBV	IC BUF NON-INVERT 5.5V SOT23-5	U1 U2 U3	Texas Instruments	SN74LVC1G17QDBVRQ1	Digi-Key	296-32300-1-ND	0.36	1.08		yes
2	191	RES 100 OHM 1% 1/8W 0805	R1 R5	Stackpole Electronics Inc	RMCF0805FT191R	Digi-Key	RMCF0805FT191RCT-ND	0.1	0.2		yes
1	200K	RES 200K OHM 1% 1/8W 0805	R13	Stackpole Electronics Inc	RMCF0805FT200K	Digi-Key	RMCF0805FT200KCT-ND	0.1	0.1		yes
1	100K	RES 100K OHM 1% 1/8W 0805	R13	Stackpole Electronics Inc	RMCF0805FT100K	Digi-Key	RMCF0805FT100KCT-ND	0.1	0.1		yes
4	BNCEND_LAUNCH_BNC	CONN BNC JACK STR 50OHM EDGE MNT	J3 J4 J5 J6	Amphenol	112640	Digi-Key	ACX2259-ND	5.54	22.16		yes
12	CON14ST2X7_PLUG	CONN HDR 14POS 0.1 GOLD PCB	P1 P2 P3 P4 P5 P6 P7 P8 P9 P10 P11 P12	Sullins Connector Solutions	SFH11-PBPC-D07-ST-BK	Digi-Key	S9195-ND	0.91	10.92		yes
1	LP2950CDT-5.0	IC REG LINEAR 5V 100MA TO252-3	U6	Texas Instruments	LP2950CDT-5.0	Digi-Key	LP2950CDT-5.0/NOPB-ND	1.28	1.28		yes
1	MAX931	IC COMP SNGL LOW PWR W/REF 8SOIC	U2	Maxim Integrated	MAX931ESA+T	Digi-Key	MAX931ESA+TCT-ND	5.4	5.4		yes
2	TLP176G(F)	SSR RELAY SPST-NO 2A 0-40V	U5 U9	Toshiba Semiconductor and Storage	TLP241A(TP1,F	Digi-Key	TLP241A(TP1FCT-ND	2.18	4.36		yes
2	header 2x25	CONN HDR 50POS 0.1 GOLD PCB	M1	Sullins Connector Solutions	PPPC252LFBN-RC	Digi-Key	S7128-ND	2.64	5.28		yes
1	header 2x10	CONN HDR 20POS 0.1 GOLD PCB	M1	Sullins Connector Solutions	PPPC102LFBN-RC	Digi-Key	S6106-ND	1.26	1.26		yes
1	PCB	Bare Printed Circuit Board		Janelia	12_BCKPLN_FPGA_J007922REVB	Oshpark	https://oshpark.com/shared_projects/Ftha9rSP	40	40
									102.67

### Sheet: Microphone Assembly
Microphone		8MIC_ximpedance_J007901A
Quantity	Value	Device	Designators	Manufacturer	Manufacturer Part Number	Vendor	Vendor Part Number	$ea	$Total	DNI	Substitutions Allowed	Substitute Manufacturer	Substitute Part Number
8	0	RESISTOR_SM0603S	R58 R59 R60 R61 R62 R63 R65 R66	Vishay Dale	CRCW06030000Z0EAHP	DigiKey	541-0.0SBCT-ND	0.16	1.28		yes
11	0.1	CAPS0603S	C1 C2 C3 C4 C5 C6 C7 C8 C87 C88 C98	KEMET	C0603C104K5RACTU	DigiKey	399-5089-1-ND	0.21	2.31		yes
9	0.01 NPO	CAP CER 10000PF 25V C0G/NP0 0603	C10 C19 C20 C21 C22 C23 C24 C25 C26	KEMET	C0603C103J3GACTU	DigiKey	399-7838-1-ND	0.45	4.05		yes
0	DNI	CAPS0603S	C89 C90 C91 C92 C93 C94 C95 C96						0	DNI
8	0.22	0.22µF Film Capacitor 12V 16V Acrylic, Metallized 1206	C43 C44 C45 C46 C47 C48 C49 C50	Cornell Dubilier	FCA1206C224M-H1	DigiKey	338-2774-1-ND	0.78	6.24		yes
16	0.047	CAP CER 0.047UF 25V NP0 0805	C52 C53 C54 C55 C56 C57 C58 C59 C79 C80 C81 C82 C83 C84 C85 C86	KEMET	C0805C473K3GAC7800	DigiKey	399-14611-1-ND	0.94	15.04		yes
8	2.2	CAP FILM 2.2UF 20% 25VDC 1210	C35 C36 C37 C38 C39 C40 C41 C42 C77	Rubycon	25MU225MB23225	DigiKey	1189-2524-1-ND	5.44	43.52		yes
4	10	CAP CER 10UF 25V X5R 0805	C9 C51 C78 C97	Murata	GRM21BR61E106KA73L	DigiKey	490-5523-1-ND	0.54	2.16		yes
8	330p	CAP CER 330PF 50V C0G/NP0 0805	C62 C64 C65 C66 C67 C68 C69 C70	KEMET	C0805C331J1GACTU	DigiKey	399-1131-1-ND	0.21	1.68		yes	AVX	08055A331JAT2A
8	29K4	RES SMD 29.4K OHM 1% 1/10W 0603	R34 R35 R36 R37 R38 R39 R40 R41	Susumu	RR0816P-2942-D-46C	DigiKey	RR08P29.4KDCT-ND	0.1	0.8		yes
25	49K9	RES 49.9K OHM 0.1% 1/8W 0603	R1 R18 R19 R20 R21 R22 R23 R24 R25 R26 R27 R28 R29 R30 R31 R32 R33 R43 R44 R45 R47 R48 R50 R51 R53	Vishay Dale	TNPW060349K9BEEA	DigiKey	TNP49.9KAACT-ND	0.59	14.75		yes
8	4K02	RES 4.02K OHM 0.1% 1/8W 0603	R4 R5 R6 R7 R8 R9 R15 R17	Vishay Dale	TNPW06034K02BEEA	DigiKey	TNP4.02KAACT-ND	0.59	4.72		yes
16	1200p	1200pF Film Capacitor 100V Polyester,	C27 C28 C29 C30 C31 C32 C33 C34 C60 C61 C71 C72 C73 C74 C75 C76	Panasonic	ECW-U1122JX5	DigiKey	PCF1349CT-ND	0.68	10.88		yes
1	2514-5	14 Positions Header, Shrouded Connector 0.100" (2.54mm) Through Hole, Right Angle Gold	J1	3M	N2514-5002-RB	DigiKey	MHE14K-ND	2.07	2.07
1	LP3985	IC REG LINEAR 3.3V 150MA SOT23-5	U9	Texas Instruments	LP3985IM5-3.3/NOPB	DigiKey	LP3985IM5-3.3/NOPBCT-ND	0.66	0.66
1	LTC1867L	16 Bit Analog to Digital Converter 8 Input 1 SAR 16-SSOP	U18	LT	LTC1867LACGN#PBF	DigiKey	LTC1867LACGN#PBF-ND	18.47	18.47
8	OPA2376	General Purpose Amplifier 1 Circuit Rail-to-Rail 8-uMAX	U10 U11 U12 U13 U14 U15 U16 U17	TI	OPA2376AIDGKR	DigiKey	296-22630-1-ND	2.29	18.32
8	TMP05/06	SENSOR DIGITAL -40C-150C SOT23-5	U1 U2 U3 U4 U5 U6 U7 U8	TI	TMP05BRTZ-500RL7	DigiKey	TMP05BRTZ-500RL7CT-ND	2.73	21.84
8	133K	RES SMD 133K OHM 1% 1/8W 0603	R42 R46 R49 R52 R54 R55 R56 R57	TE	CPF0603F133KC1	DigiKey	A102212CT-ND	0.18	1.44		yes
9	47uF	CAP TANT 47UF 10% 10V 1206	C11 C12 C13 C14 C15 C16 C17 C18 C63	AVX Corporation	F931A476KAA	DigiKey	478-8223-1-ND	0.81	7.29		yes
8	499	RES 499 OHM 1% 1/8W 0603	R2 R3 R10 R11 R12 R13 R14 R16	Stackpole Electronics Inc	RNCP0603FTD499R	DigiKey	RNCP0603FTD499RCT-ND	0.1	0.8		yes
1	10	RES 10 OHM 1% 1/8W 0603	R64	Stackpole Electronics Inc	RNCP0603FTD10R0	DigiKey	RNCP0603FTD10R0CT-ND	0.1	0.1		yes
1		Bare Printed Circuit Board		Janelia	8MIC_ximpedance_J007901D	Oshpark	https://oshpark.com/shared_projects/GOl5GIfq					Other PCB vendors can be used
8		.1 0805	C1 C2 C3 C4 C5 C6 C7 C8
8	MIC-CUI	MIC COND ANALOG NOISE CAN -47DB	M1 M2 M3 M4 M13 M14 M15 M16	CUI Inc.	CMP-5247TF-K	DigiKey	102-1729-ND	2.24	17.92			Install after boards are assembled, using heat sink jig
Tools and fixtures									196.34
		Board alignment tool for microphone soldering		Janelia	mic_solder_station_holder_J007970.stl							3D print, Place on microphone solder heat sink
		Heat sink for microphone soldering		Janelia	mic_solder_station_J007971.ipt							Machine from aluminum
