## Supplementary material for "*Song Torrent*: A modular, open-source 96-chamber audio and video recording apparatus with optogenetic activation and inactivation capabilities for *Drosophila*": Costs of Song Torrent parts

### Sheet: Sheet1
Fly Song Rig Pricing
Item	Type	$ per	Quantity	Total $	From	Notes
microphone board	PCB	187.5	12	2250	Circuithub
Micropones	part	1.5	96	144	Digi-Key	Discount in quantity 100
Backplane	PCB	849	1	849	Circuithub	$279 if hand built
FPGA board	Purchased part	249	1	249	Opal Kelly
Chamber Base	3-D print ABS	171.66	4	686.64	HUBS
Chamber mesh	Material	60	1	60	McMaster-Carr	cost of material, need to cut 4 from 12" x 45" piece
Chamber Slides	laser cut	6	1	6	McMaster-Carr	cost of material; need to cut 12 from 12'x 12" sheet
TOTAL				4244.64
